# Exploration of RNA outside segmented cells in spatial transcriptomics reveals extrasomatic RNA organization

**DOI:** 10.64898/2025.12.07.692889

**Authors:** Sergio Marco Salas, Michael Dammann, Raphael Kfuri Rubens, Francesca Drummer, Lennard Halle, Sören Becker, Fabian J. Theis

## Abstract

Image-based spatial transcriptomics (iST) enables visualization of RNA molecules in their spatial context, yet up to 40% of transcripts remains unassigned to cells and has been largely overlooked. In this study, we systematically analyze unassigned RNAs (uRNAs) across 14 public iST datasets and multiple technologies to characterize their nature and relevance in tissue biology. By assessing potential technical origins, in particular segmentation errors, noise, and diffusion across many tissues in both humans and mice, we find that around one third of uRNAs cannot be attributed to technical artifacts. Those non-technical uRNAs are enriched around cells with complex morphologies such as neurons, glia, and endothelial cells and reflect transcripts localized in cellular protrusions and extrasomatic compartments. Using these signals, we infer protrusion-associated transcript localization and identify cell-cell contacts beyond standard cell-centric segmentation. Our results challenge the assumption that uRNA is purely technical noise and instead highlight its potential biological relevance, particularly in relation to intracellular RNA localization and tissue architecture. To enable their systematic study, we introduce troutpy, a Python package for quantitative uRNA exploration in spatial transcriptomics data.
