## Extended Data Table 1 for "Exploration of RNA outside segmented cells in spatial transcriptomics reveals extrasomatic RNA organization": Extended Data Table 1.xlsx

### Sheet: Sheet1
Name of the sample collection (if part of a larger collection of samples e.g. nicheformer)	Assay	Biomaterial Type	Organism	Tissue	Modality	Disease	Publish Date	segmentation	panel size (round)	Link to the data source	Link to the publication (if different)
human_dorsalstriatum	Xenium	Tissue	Human	Dorsal striatum (brain)	transcriptomics	no	2024-07-22	nuclei expanded	300	https://zenodo.org/records/11609973	https://www.nature.com/articles/s41467-024-50414-w
human_primarydermalmelaoma	Xenium	Tissue	Human	Skin (melanoma)	transcriptomics	melanoma	2024-07-31	10x multimodal	5000	https://www.10xgenomics.com/datasets/xenium-prime-ffpe-human-skin	10x website
mouse_coronalbrain	Xenium	Tissue	Mouse	brain	transcriptomics	no	2024-07-31	10x multimodal	5000	https://www.10xgenomics.com/datasets/xenium-prime-fresh-frozen-mouse-brain	10x website
mouse_colon	Xenium	Tissue	Mouse	Colon	transcriptomics	no	2024-03-19	10x multimodal	300	https://www.10xgenomics.com/datasets/fresh-frozen-mouse-colon-with-xenium-multimodal-cell-segmentation-1-standard	10x website
human_femur	Xenium	Tissue	Human	Femur	transcriptomics	no		nuclei expanded	300	https://lamin.ai/scverse/spatialdata-db/artifact/TiO5kXpiBniJVXbV0000	10x website
human_heart	Xenium	Tissue	Human	Heart	transcriptomics	no		nuclei expanded	300	https://lamin.ai/scverse/spatialdata-db/artifact/UC0ArumTfD43sksA0000	10x website
mouse_coronalbrain	Xenium	Tissue	Mouse	brain	transcriptomics	no		nuclei expanded	300	https://lamin.ai/scverse/spatialdata-db/artifact/hMhdL5in9tFAKkjF0000	10x genomics
High-grade serous ovarian carcinoma	CosMx	Tissue	Human	Ovary	transcriptomics	hgsoc		CosMx segmentation	1000	https://zenodo.org/records/10048057	https://pmc.ncbi.nlm.nih.gov/articles/PMC10991508/
Human melanoma	CosMx	Tissue	Human	Skin (melanoma)	transcriptomics	melanoma	2024-03-05	CosMx segmentation	1000	https://zenodo.org/records/11108209	https://pubmed.ncbi.nlm.nih.gov/38996022/
Human gastric mucosa	CosMx	Tissue	Human	stomach	transcriptomics	no		CosMx segmentation	1000	https://zenodo.org/records/8333281	https://doi.org/10.1016/j.celrep.2023.113236
xenium_hs_prostate	Xenium	Tissue	Human	Prostate cancer	transcriptomics	prostate cancer	13/06/2024	10x multimodal	5000	https://www.10xgenomics.com/datasets/xenium-prime-ffpe-human-prostate	10x website
cosmx_ad_msbrain	CosMx	Tissue	Mouse	Hippocamus(brain)	transcriptomics	alzheimer model	25/06/2024	CosMx segmentation	1000	https://www.ncbi.nlm.nih.gov/geo/query/acc.cgi?acc=GSE263791	https://pubmed.ncbi.nlm.nih.gov/38819990/
human_uterine	MERSCOPE	Tissue	Human	uterine_cancer	transcriptomics	uterine cancer		MERSCOPE segmentation	500	https://info.vizgen.com/ffpe-showcase?submissionGuid=07608853-688a-497b-ac33-02b5507bba7c	Vizgen website
human_brain_ad	MERSCOPE	Tissue	Human	Cortex (brain)	transcriptomics	alzheimer		MERSCOPE segmentation	1000	https://info.vizgen.com/access-vizgen-data-release-1000-plex	Vizgen website
